# Estrogen deprivation triggers an immunosuppressive phenotype in breast cancer cells

**DOI:** 10.1101/715136

**Authors:** Daniela Hühn, Pablo Martí-Rodrigo, Silvana Mouron, Catherine S. Hansel, Kirsten Tschapalda, Bartlomiej Porebski, Maria Häggblad, Louise Lidemalm, Miguel A. Quintela-Fandino, Jordi Carreras-Puigvert, Oscar Fernandez-Capetillo

**Affiliations:** Science for Life Laboratory, Division of Genome Biology, Department of Medical Biochemistry and Biophysics, Karolinska Institute, S-171 21 Stockholm, Sweden; Breast Cancer Clinical Research Unit, Spanish National Cancer Research Centre (CNIO), Madrid 28029, Spain; Genomic Instability Group, Spanish National Cancer Research Centre (CNIO), Madrid 28029, Spain

## Abstract

Estrogen receptor (ER)-positive breast tumors are routinely treated with estrogen-depriving therapies. Despite their effectiveness, patients often progress into a more aggressive form of the disease. Through a chemical screen oriented to identify chemicals capable of inducing the expression of the immune-checkpoint ligand PD-L1, we found antiestrogens as hits. Subsequent validations confirmed that estrogen deprivation or ERα depletion induces PD-L1 expression in ER-positive breast cancer cells, both *in vitro* and *in vivo*. Likewise, PD-L1 expression is increased in metastasis arising from breast cancer patients receiving adjuvant hormonal therapy for their local disease. Transcriptome analyses indicate that estrogen deprivation triggers a broad immunosuppressive program, not restricted to PD-L1. Accordingly, estrogen deprived MCF7 cells are resistant to T-cell mediated cell killing, in a manner that can be reverted by estradiol. Our study reveals that while antiestrogen therapies effectively limit tumor growth in ER-positive breast cancers, they also trigger a transcriptional program that favors immune evasion.
