## Supplementary material for "Estrogen deprivation triggers an immunosuppressive phenotype in breast cancer cells": Table S2

### Sheet: Table S2
Table S2. Results of the validation screen in MCF-7 cells
ERa Agonists
Normalised PD-L1 Intensity to Control (DMSO)	Compound Concentration (mM)	Compound Name	Compound Library
0.840821	10	Genistein	Enzo
0.832091	1	Genistein	Enzo
0.760276	0.1	Genistein	Enzo
0.754536	10	Genistein	Tocris mini
0.707636	1	Genistein	Tocris mini
0.877832	0.1	Genistein	Tocris mini
0.845229	10	Anastrozole	Prestwick
0.727604	1	Anastrozole	Prestwick
0.730231	0.1	Anastrozole	Prestwick
0.670274	10	Diethylstilbestrol	Prestwick
0.645118	1	Diethylstilbestrol	Prestwick
0.62944	0.1	Diethylstilbestrol	Prestwick
0.705042	10	Estradiol Valerate	Prestwick
0.638036	1	Estradiol Valerate	Prestwick
0.690255	0.1	Estradiol Valerate	Prestwick
0.898366	10	Chlorotrianisene	Prestwick
0.766137	1	Chlorotrianisene	Prestwick
0.720934	0.1	Chlorotrianisene	Prestwick
1.06604	10	Estrone	Prestwick
1.01528	1	Estrone	Prestwick
1.00539	0.1	Estrone	Prestwick
0.956557	10	Estrone	Enzo
0.935921	1	Estrone	Enzo
0.968191	0.1	Estrone	Enzo
0.910301	10	Estropipate	Prestwick
0.966477	1	Estropipate	Prestwick
0.96514	0.1	Estropipate	Prestwick
0.838502	10	Ethynylestradiol 3-methyl ether	Prestwick
0.77749	1	Ethynylestradiol 3-methyl ether	Prestwick
0.85231	0.1	Ethynylestradiol 3-methyl ether	Prestwick
0.951203	10	17b-Estradiol	Enzo
0.873671	1	17b-Estradiol	Enzo
0.91366	0.1	17b-Estradiol	Enzo
0.832061	10	Equilin	Prestwick
0.788457	1	Equilin	Prestwick
0.797427	0.1	Equilin	Prestwick
1.02918	10	DPN	Tocris mini
0.985231	1	DPN	Tocris mini
1.00107	0.1	DPN	Tocris mini
1.06232	10	PPT	Tocris mini
1.02314	1	PPT	Tocris mini
0.890076	0.1	PPT	Tocris mini
0.91443	10	Hexestrol	Prestwick
0.822294	1	Hexestrol	Prestwick
0.813691	0.1	Hexestrol	Prestwick
0.909368	10	Genistein	Enzo
0.854704	1	Genistein	Enzo
0.93249	0.1	Genistein	Enzo
1.10997	10	Fadrozole hydrochloride	Prestwick
1.02126	1	Fadrozole hydrochloride	Prestwick
0.959481	0.1	Fadrozole hydrochloride	Prestwick
1.06514	10	Ethinylestradiol	Prestwick
0.851405	1	Ethinylestradiol	Prestwick
0.801926	0.1	Ethinylestradiol	Prestwick
0.946771	10	FERb 033	Tocris mini
0.843702	1	FERb 033	Tocris mini
0.846816	0.1	FERb 033	Tocris mini
0.826261	10	Estriol	Prestwick
0.890084	1	Estriol	Prestwick
0.733755	0.1	Estriol	Prestwick
0.850734	10	Dienestrol	Prestwick
0.740872	1	Dienestrol	Prestwick
0.760318	0.1	Dienestrol	Prestwick
1.18256	10	Estradiol-17 beta	Prestwick
1.16241	1	Estradiol-17 beta	Prestwick
1.19366	0.1	Estradiol-17 beta	Prestwick
0.601238	10	Estradiol Benzoate	Selleck tool compounds
0.535136	1	Estradiol Benzoate	Selleck tool compounds
0.58927	0.1	Estradiol Benzoate	Selleck tool compounds
0.818783	10	Ethinyl Estradiol	Selleck tool compounds
0.630225	1	Ethinyl Estradiol	Selleck tool compounds
0.73213	0.1	Ethinyl Estradiol	Selleck tool compounds
0.831056	10	Formononetin (Formononetol)	Selleck tool compounds
0.786008	1	Formononetin (Formononetol)	Selleck tool compounds
0.843799	0.1	Formononetin (Formononetol)	Selleck tool compounds
0.903147	10	Estrone	Selleck tool compounds
0.936988	1	Estrone	Selleck tool compounds
0.698212	0.1	Estrone	Selleck tool compounds
0.72952	10	Estriol	Selleck tool compounds
0.92034	1	Estriol	Selleck tool compounds
0.713086	0.1	Estriol	Selleck tool compounds
0.710857	10	Hexestrol (Bibenzyl)	Selleck tool compounds
0.821715	1	Hexestrol (Bibenzyl)	Selleck tool compounds
0.792228	0.1	Hexestrol (Bibenzyl)	Selleck tool compounds
1.12662	10	Estradiol	Selleck tool compounds
0.956179	1	Estradiol	Selleck tool compounds
0.884333	0.1	Estradiol	Selleck tool compounds
1.25062	10	Equol	Selleck tool compounds
1.05542	1	Equol	Selleck tool compounds
1.55502	0.1	Equol	Selleck tool compounds
0.857044	10	Estradiol valerate	Selleck tool compounds
0.948983	1	Estradiol valerate	Selleck tool compounds
0.941206	0.1	Estradiol valerate	Selleck tool compounds
1.01923	10	Biochanin A (4-Methylgenistein)	Selleck tool compounds
0.655388	1	Biochanin A (4-Methylgenistein)	Selleck tool compounds
0.268239	0.1	Biochanin A (4-Methylgenistein)	Selleck tool compounds
0.468011	10	Mestranol	Selleck tool compounds
1.04061	1	Mestranol	Selleck tool compounds
0.757706	0.1	Mestranol	Selleck tool compounds
1.31435	10	Genistein	Selleck-known kinase inhibitors
1.14851	1	Genistein	Selleck-known kinase inhibitors
1.13592	0.1	Genistein	Selleck-known kinase inhibitors
ERa Antagonists
Normalised PD-L1 Intensity	Compound Concentration (mM)	Compound Name	Compound Library
0.880371	10	ZK 164015	Tocris mini
0.802725	1	ZK 164015	Tocris mini
0.743143	0.1	ZK 164015	Tocris mini
0.903218	10	Clomiphene citrate (Z,E)	Prestwick
0.779963	1	Clomiphene citrate (Z,E)	Prestwick
0.768227	0.1	Clomiphene citrate (Z,E)	Prestwick
0.908461	10	Raloxifene hydrochloride	Tocris mini
0.914182	1	Raloxifene hydrochloride	Tocris mini
1.11472	0.1	Raloxifene hydrochloride	Tocris mini
0.860289	10	Tamoxifen citrate	Enzo
1.10292	1	Tamoxifen citrate	Enzo
0.916803	0.1	Tamoxifen citrate	Enzo
0.972128	10	Fulvestrant	Prestwick
0.895054	1	Fulvestrant	Prestwick
0.934532	0.1	Fulvestrant	Prestwick
0.911222	10	Tamoxifen	Enzo
0.889485	1	Tamoxifen	Enzo
0.886863	0.1	Tamoxifen	Enzo
1.3761	10	Tamoxifen citrate	Prestwick
1.14346	1	Tamoxifen citrate	Prestwick
1.14862	0.1	Tamoxifen citrate	Prestwick
0.908842	10	Epitiostanol	Prestwick
0.923395	1	Epitiostanol	Prestwick
0.924963	0.1	Epitiostanol	Prestwick
1.15338	10	Raloxifene hydrochloride	Prestwick
1.06434	1	Raloxifene hydrochloride	Prestwick
1.07374	0.1	Raloxifene hydrochloride	Prestwick
1.04869	10	Y 134	Tocris mini
1.06815	1	Y 134	Tocris mini
1.12975	0.1	Y 134	Tocris mini
1.61976	10	Tamoxifen citrate	Tocris mini
1.60304	1	Tamoxifen citrate	Tocris mini
1.36671	0.1	Tamoxifen citrate	Tocris mini
1.48335	10	ICI 182,780	Tocris mini
1.74845	1	ICI 182,780	Tocris mini
1.44718	0.1	ICI 182,780	Tocris mini
1.3582	10	Letrozole	Prestwick
1.24835	1	Letrozole	Prestwick
1.32206	0.1	Letrozole	Prestwick
1.61099	10	Toremifene	Prestwick
1.2445	1	Toremifene	Prestwick
1.3831	0.1	Toremifene	Prestwick
0.452886	10	Fulvestrant (Faslodex)	Selleck tool compounds
0.96378	1	Fulvestrant (Faslodex)	Selleck tool compounds
0.783078	0.1	Fulvestrant (Faslodex)	Selleck tool compounds
